# Genomic Diversity Illuminates the Environmental Adaptation of *Drosophila suzukii*

**DOI:** 10.1101/2023.07.03.547576

**Authors:** Siyuan Feng, Samuel P. DeGrey, Christelle Guédot, Sean D. Schoville, John E. Pool

## Abstract

Biological invasions carry substantial practical and scientific importance, and represent natural evolutionary experiments on contemporary timescales. Here, we investigated genomic diversity and environmental adaptation of the crop pest *Drosophila suzukii* using whole-genome sequencing data and environmental metadata for 29 population samples from its native and invasive range. Through a multifaceted analysis of this population genomic data, we increase our understanding of the *D. suzukii* genome, its diversity and its evolution, and we identify an appropriate genotype-environment association pipeline for our data set. Using this approach, we detect genetic signals of local adaptation associated with nine distinct environmental factors related to altitude, wind speed, precipitation, temperature, and human land use. We uncover unique functional signatures for each environmental variable, such as a prevalence of cuticular genes associated with annual precipitation. We also infer biological commonalities in the adaptation to diverse selective pressures, particularly in terms of the apparent contribution of nervous system evolution to enriched processes (ranging from neuron development to circadian behavior) and to top genes associated with all nine environmental variables. Our findings therefore depict a finer-scale adaptive landscape underlying the rapid invasion success of this agronomically important species.
