## Supplementary material for "Genomic Diversity Illuminates the Environmental Adaptation of *Drosophila suzukii*": Table S1

### Sheet: Table S1
Table S1. Sample collection information and genomic sequencing statistics.
Collection information for 22 published samples were obtained from Olazcuaga et al., 2020, as incidated in column 5. Other samples are first reported in this study.
Sequencing statistics are given including the total number of sequenced (column H) and high-quality reads (column I), average depth of coverage across the whole genome (column J), and the proportion of reference genome covered by at least a depth of 10 x (column K).
Haploid effective sample size (column L) represents the median (across SNPs) of the number of autosomal or X-chromosome lineages (independently sampled alleles) predicted to be sequenced in a given pool-seq library.
Sample name	Sampling site	Lat.; Long.	Sampling date	Collector	Collection methods; host fruits	Auto. (X) haploid sample size	# total sequenced reads	# high quality reads	Average depth	% sites w/ depth > 10x	Auto. (X) haploid effective sample size
CN-Shi	Shiping county, China	23.70; 102.50	June 2014 & May 2016	Olazcuaga et al., 2020	Baited trap	100 (53)	169255974	83674185	36.37	80.93	37.65 (21.31)
CN-Bei	Beijing, China	40.00; 116.40	June 2014	Olazcuaga et al., 2020	Baited trap	100 (89)	217182270	123077144	53.65	83.34	49.51 (47.26)
CN-Nin	Ningbo, China	30.02; 121.50	July 2014 & May 2016	Olazcuaga et al., 2020	Baited trap	100 (86)	169040680	82289294	35.42	80.3	35.09 (33.38)
CN-Lia	Liaoyuan, China	42.96; 125.10	Aug. 2014	Olazcuaga et al., 2020	Baited trap	100 (42)	158519928	86917496	37.94	81.1	38.89 (23.04)
JP-Kan	Kanazawa, Japan	36.50; 136.60	Oct. 2019	Masahito Kimura	Homemade baited mesh trap; Yoshino cherry	424 (241)	424758752	127346967	65.82	84.72	62.90 (46.05)
JP-Tok	Tokyo, Japan	35.64; 139.40	June 2016	Olazcuaga et al., 2020	Sweep net; mullberry, plum	100 (90)	157798434	92128477	40.32	81.51	40.10 (36.77)
JP-Sap2	Sapporo, Japan	43.11; 141.24	Aug. 2019	Masahito Kimura	Homemade baited mesh trap; Japanese yew	302 (175)	300306216	107374968	56.32	84.05	60.18 (41.32)
JP-Sap	Sapporo, Japan	43.05; 141.40	July 2014	Olazcuaga et al., 2020	Sweep nets; mullberry	100 (54)	211243658	114464460	50.2	83.24	48.49 (25.93)
US-Haw	Hawaii (Hilo), USA	19.67; -155.50	June 2016	Olazcuaga et al., 2020	Baited trap	100 (75)	193046400	118003556	51.52	82.2	49.00 (40.10)
US-Sok	Dayton, USA	45.22; -123.10	Oct. 2014	Olazcuaga et al., 2020	Baited trap, sweep net	150 (95)	180919680	89001621	39.34	82	43.36 (28.00)
US-Wat	Watsonville, USA	36.90; -121.80	Oct. 2014	Olazcuaga et al., 2020	Sweep net	100 (54)	151776788	90636755	39.94	81.8	41.30 (24.31)
US-CAOx	Oxnard, USA	34.15; -119.13	Nov. 2018	Samuel DeGrey	Pherocon trap; raspberry	200 (200)	131989372	59047678	30.07	79.36	30.49 (32.18)
US-Sdi	San-Diego, USA	32.72; -117.20	May 2014	Olazcuaga et al., 2020	Baited trap	100 (68)	187713424	115564973	51.05	83.27	49.51 (37.45)
US-Col	Fort Collins, USA	40.57; -105.10	Sept. 2015	Olazcuaga et al., 2020	Baited trap	100 (74)	178116806	103573030	45.49	83.14	44.17 (35.49)
US-Wis	Barneveld, USA	42.97; -89.69	Nov. 2016	Olazcuaga et al., 2020	Baited trap	150 (120)	173824156	105164781	46.15	83.21	48.91 (40.37)
US-Wis2	Oregon, USA	42.91; -89.44	June - Aug. 2018	Samuel DeGrey	Pherocon trap; raspberry	218 (218)	122894178	45695891	23.14	75.11	24.56 (26.33)
US-Nca	Raleigh, USA	35.70; -80.62	Oct. 2016	Olazcuaga et al., 2020	Sweep net; raspberries,blackberries	200 (150)	193888106	90665946	39.74	81.71	45.12 (37.49)
BR-Pal	Porto Alegre, Brazil	-27.72; -52.17	July 2014	Olazcuaga et al., 2020	Baited trap	100 (67)	161819190	93269211	40.95	82.54	40.70 (31.37)
ES-Bar	Barcelona, Spain	41.36; 1.96	July 2014	Olazcuaga et al., 2020	Baited trap	100 (50)	174784608	101303082	44.39	82.27	44.73 (23.81)
FR-Par	Paris, France	48.84; 2.36	Nov. 2016	Olazcuaga et al., 2020	Baited trap	200 (150)	167940576	97261056	42.67	82.15	47.43 (38.99)
FR-Lez2	Montpellier, France	43.70; 3.83	Feb. 2016	Provided by Arnaud Estoup	Baited trap	192 (161)	326718938	125493802	65.77	84.71	60.86 (59.47)
FR-Lez	Montpellier, France	43.70; 3.83	July 2014	Olazcuaga et al., 2020	Baited trap	200 (150)	184435162	107536975	46.94	81.8	52.69 (44.77)
DE-Dos	Dossenheim, Germany	49.45; 8.66	Aug. 2015	Olazcuaga et al., 2020	Baited trap	100 (58)	212998254	109625852	48	82.48	44.73 (29.07)
FR-Cor	Corsica, France	42.35; 9.00	Aug. 2016	Olazcuaga et al., 2020	Baited trap	100 (75)	151625264	97241435	42.7	81.74	42.46 (36.67)
IT-Tre2	Trento, Italy	43.70; 11.15	July 2014	Provided by Arnaud Estoup	Baited trap	206 (146)	278167288	122854870	64.72	84.75	65.75 (50.00)
IT-Tre	Trento, Italy	46.04; 11.15	Sept. 2014	Olazcuaga et al., 2020	Baited trap	200 (140)	169001982	97077071	42.6	81.93	47.43 (35.65)
DE-Jen2	Jena, Germany	50.93; 11.56	Sept. 2016	Provided by Arnaud Estoup	Baited trap	194 (159)	237548858	53552659	27.45	77.76	24.39 (24.06)
DE-Jen	Jena, Germany	50.93; 11.56	Sept. 2016	Olazcuaga et al., 2020	Baited trap	200 (150)	174529782	99502735	43.37	82	48.95 (40.46)
FR-Run	La Réunion, France	-21.15; 55.64	Sept. 2016	Olazcuaga et al., 2020	Sweep net; cattley guava	200 (150)	184405708	115341485	50.49	81.48	56.33 (46.86)
