## Supplementary material for "Genomic Diversity Illuminates the Environmental Adaptation of *Drosophila suzukii*": Table S3

### Sheet: Table S2
Table S2. Sample contamination by other Drosophilid species and common Drosophila pathogens and commensals.
Scientific names are abbreviated for 29 Drosophilid species (column C-AE) and 12 common Drosophila pathogens and commensals (column AF-AQ)
The proportion of sequences is relative to all the post-alignment sequences that were assigned to at least one species, thus represents remaining contamination before SNP calling.
Sample name	Collector	% of sequences assigned to different Drosophilid species
		Dsuzu	Dsubp	Dimmi	Dalbo	Danan	Datha	Dbiar	Dbipe	Deleg	Derec	Deugr	Dficu	Dhyde	Dinnu	Dkikk	Dmela	Dmira	Dmoja	Dobsc	Dpseu	Drhop	Drufa	Dserr	Dsimu	Dsubo	Dtaka	Dviri	Dwill	Dyaku	Apomo	Cinte	Efaec	Gmorb	Lbrev	Lplan	Palca	Pburh	Pento	Prett	Scere	Wolb
CN-Shi	Olazcuaga et al., 2020	97.33	2.42	0.00	0.00	0.00	0.00	0.09	0.00	0.01	0.01	0.02	0.01	0.00	0.00	0.00	0.00	0.00	0.00	0.00	0.00	0.02	0.00	0.00	0.00	0.00	0.04	0.00	0.00	0.01	0.00	0.00	0.00	0.00	0.00	0.00	0.00	0.00	0.00	0.00	0.00	0.01
CN-Bei	Olazcuaga et al., 2020	97.36	2.40	0.00	0.00	0.00	0.00	0.09	0.00	0.01	0.01	0.02	0.01	0.00	0.00	0.00	0.00	0.00	0.00	0.00	0.00	0.02	0.00	0.00	0.00	0.00	0.04	0.00	0.00	0.01	0.00	0.00	0.00	0.00	0.00	0.00	0.00	0.00	0.00	0.00	0.00	0.00
CN-Nin	Olazcuaga et al., 2020	89.38	10.38	0.00	0.00	0.00	0.00	0.09	0.00	0.01	0.01	0.02	0.01	0.00	0.00	0.00	0.00	0.00	0.00	0.00	0.00	0.02	0.00	0.00	0.00	0.00	0.04	0.00	0.00	0.01	0.00	0.00	0.00	0.00	0.00	0.00	0.00	0.00	0.00	0.00	0.00	0.00
CN-Lia	Olazcuaga et al., 2020	97.32	2.43	0.00	0.00	0.00	0.00	0.09	0.00	0.01	0.01	0.02	0.01	0.00	0.00	0.00	0.00	0.00	0.00	0.00	0.00	0.02	0.00	0.00	0.00	0.00	0.04	0.00	0.00	0.01	0.00	0.00	0.00	0.00	0.00	0.00	0.00	0.00	0.00	0.00	0.00	0.00
JP-Kan	Masahito Kimura	97.44	2.30	0.00	0.00	0.00	0.00	0.09	0.00	0.01	0.01	0.02	0.01	0.00	0.00	0.00	0.00	0.00	0.00	0.00	0.00	0.02	0.00	0.00	0.00	0.00	0.04	0.00	0.00	0.01	0.00	0.00	0.00	0.00	0.00	0.00	0.00	0.00	0.00	0.00	0.00	0.00
JP-Tok	Olazcuaga et al., 2020	96.18	3.58	0.00	0.00	0.00	0.00	0.09	0.00	0.01	0.01	0.02	0.01	0.00	0.00	0.00	0.01	0.00	0.00	0.00	0.00	0.02	0.00	0.00	0.01	0.00	0.04	0.00	0.00	0.01	0.00	0.00	0.00	0.00	0.00	0.00	0.00	0.00	0.00	0.00	0.00	0.00
JP-Sap2	Masahito Kimura	97.58	2.20	0.00	0.00	0.00	0.00	0.08	0.00	0.01	0.01	0.02	0.01	0.00	0.00	0.00	0.00	0.00	0.00	0.00	0.00	0.02	0.00	0.00	0.00	0.00	0.03	0.00	0.00	0.01	0.00	0.00	0.00	0.00	0.00	0.00	0.00	0.00	0.00	0.00	0.00	0.00
JP-Sap	Olazcuaga et al., 2020	97.40	2.35	0.00	0.00	0.00	0.00	0.10	0.00	0.01	0.01	0.02	0.01	0.00	0.00	0.00	0.01	0.00	0.00	0.00	0.00	0.02	0.00	0.00	0.00	0.00	0.04	0.00	0.00	0.01	0.00	0.00	0.00	0.00	0.00	0.00	0.00	0.00	0.00	0.00	0.00	0.00
US-Haw	Olazcuaga et al., 2020	97.10	2.34	0.00	0.00	0.00	0.00	0.09	0.00	0.01	0.01	0.02	0.01	0.00	0.00	0.00	0.01	0.00	0.00	0.00	0.00	0.02	0.00	0.00	0.32	0.00	0.04	0.00	0.00	0.01	0.00	0.00	0.00	0.00	0.00	0.00	0.00	0.00	0.00	0.00	0.00	0.00
US-Sok	Olazcuaga et al., 2020	97.65	2.13	0.00	0.00	0.00	0.00	0.08	0.00	0.01	0.01	0.02	0.01	0.00	0.00	0.00	0.00	0.00	0.00	0.00	0.00	0.01	0.00	0.00	0.00	0.00	0.03	0.00	0.00	0.01	0.00	0.00	0.00	0.00	0.00	0.00	0.00	0.00	0.00	0.00	0.00	0.00
US-Wat	Olazcuaga et al., 2020	97.49	2.28	0.00	0.00	0.00	0.00	0.09	0.00	0.01	0.01	0.02	0.01	0.00	0.00	0.00	0.00	0.00	0.00	0.00	0.00	0.02	0.00	0.00	0.01	0.00	0.04	0.00	0.00	0.01	0.00	0.00	0.00	0.00	0.00	0.00	0.00	0.00	0.00	0.00	0.00	0.00
US-CAOx	Samuel DeGrey	97.86	1.85	0.00	0.00	0.00	0.00	0.07	0.00	0.01	0.01	0.02	0.01	0.00	0.00	0.00	0.00	0.00	0.00	0.00	0.00	0.01	0.00	0.00	0.00	0.00	0.03	0.00	0.00	0.01	0.00	0.00	0.00	0.00	0.00	0.00	0.00	0.00	0.00	0.00	0.09	0.00
US-Sdi	Olazcuaga et al., 2020	97.57	2.19	0.00	0.00	0.00	0.00	0.08	0.00	0.01	0.01	0.02	0.01	0.00	0.00	0.00	0.00	0.00	0.00	0.00	0.00	0.02	0.00	0.00	0.01	0.00	0.04	0.00	0.00	0.01	0.00	0.00	0.00	0.00	0.00	0.00	0.00	0.00	0.00	0.00	0.02	0.00
US-Col	Olazcuaga et al., 2020	97.84	1.96	0.00	0.00	0.00	0.00	0.08	0.00	0.01	0.01	0.02	0.01	0.00	0.00	0.00	0.00	0.00	0.00	0.00	0.00	0.01	0.00	0.00	0.00	0.00	0.03	0.00	0.00	0.01	0.00	0.00	0.00	0.00	0.00	0.00	0.00	0.00	0.00	0.00	0.00	0.00
US-Wis	Olazcuaga et al., 2020	97.82	1.97	0.00	0.00	0.00	0.00	0.08	0.00	0.01	0.01	0.02	0.01	0.00	0.00	0.00	0.00	0.00	0.00	0.00	0.00	0.01	0.00	0.00	0.00	0.00	0.03	0.00	0.00	0.01	0.00	0.00	0.00	0.00	0.00	0.00	0.00	0.00	0.00	0.00	0.00	0.00
US-Wis2	Samuel DeGrey	97.79	1.93	0.00	0.00	0.00	0.00	0.07	0.00	0.01	0.01	0.02	0.01	0.00	0.00	0.00	0.01	0.00	0.00	0.00	0.00	0.01	0.00	0.00	0.00	0.00	0.03	0.00	0.00	0.00	0.00	0.00	0.00	0.00	0.00	0.00	0.00	0.00	0.00	0.00	0.08	0.00
US-Nca	Olazcuaga et al., 2020	97.70	2.09	0.00	0.00	0.00	0.00	0.08	0.00	0.01	0.01	0.02	0.01	0.00	0.00	0.00	0.00	0.00	0.00	0.00	0.00	0.01	0.00	0.00	0.00	0.00	0.04	0.00	0.00	0.01	0.00	0.00	0.00	0.00	0.00	0.00	0.00	0.00	0.00	0.00	0.00	0.00
BR-Pal	Olazcuaga et al., 2020	97.83	1.97	0.00	0.00	0.00	0.00	0.08	0.00	0.01	0.01	0.02	0.01	0.00	0.00	0.00	0.00	0.00	0.00	0.00	0.00	0.01	0.00	0.00	0.00	0.00	0.03	0.00	0.00	0.01	0.00	0.00	0.00	0.00	0.00	0.00	0.00	0.00	0.00	0.00	0.00	0.00
ES-Bar	Olazcuaga et al., 2020	97.86	1.94	0.00	0.00	0.00	0.00	0.07	0.00	0.01	0.01	0.01	0.01	0.00	0.00	0.00	0.00	0.00	0.00	0.00	0.00	0.01	0.00	0.00	0.00	0.00	0.03	0.00	0.00	0.01	0.00	0.00	0.00	0.00	0.00	0.00	0.00	0.00	0.00	0.00	0.00	0.00
FR-Par	Olazcuaga et al., 2020	97.96	1.86	0.00	0.00	0.00	0.00	0.07	0.00	0.01	0.01	0.01	0.01	0.00	0.00	0.00	0.00	0.00	0.00	0.00	0.00	0.01	0.00	0.00	0.00	0.00	0.03	0.00	0.00	0.00	0.00	0.00	0.00	0.00	0.00	0.00	0.00	0.00	0.00	0.00	0.00	0.00
FR-Lez2	Provided by Arnaud Estoup	97.98	1.82	0.00	0.00	0.00	0.00	0.07	0.00	0.01	0.01	0.02	0.01	0.00	0.00	0.00	0.00	0.00	0.00	0.00	0.00	0.01	0.00	0.00	0.00	0.00	0.03	0.00	0.00	0.01	0.00	0.00	0.00	0.00	0.00	0.00	0.00	0.00	0.00	0.00	0.00	0.00
FR-Lez	Olazcuaga et al., 2020	97.68	2.10	0.00	0.00	0.00	0.00	0.08	0.00	0.01	0.01	0.02	0.01	0.00	0.00	0.00	0.01	0.00	0.00	0.00	0.00	0.01	0.00	0.00	0.00	0.00	0.03	0.00	0.00	0.01	0.01	0.00	0.00	0.00	0.00	0.00	0.00	0.00	0.00	0.00	0.00	0.00
DE-Dos	Olazcuaga et al., 2020	97.99	1.83	0.00	0.00	0.00	0.00	0.07	0.00	0.01	0.00	0.01	0.01	0.00	0.00	0.00	0.00	0.00	0.00	0.00	0.00	0.01	0.00	0.00	0.00	0.00	0.03	0.00	0.00	0.00	0.00	0.00	0.00	0.00	0.00	0.00	0.00	0.00	0.00	0.00	0.00	0.00
FR-Cor	Olazcuaga et al., 2020	97.94	1.88	0.00	0.00	0.00	0.00	0.07	0.00	0.01	0.01	0.01	0.01	0.00	0.00	0.00	0.00	0.00	0.00	0.00	0.00	0.01	0.00	0.00	0.00	0.00	0.03	0.00	0.00	0.01	0.00	0.00	0.00	0.00	0.00	0.00	0.00	0.00	0.00	0.00	0.00	0.00
IT-Tre2	Provided by Arnaud Estoup	98.16	1.67	0.00	0.00	0.00	0.00	0.06	0.00	0.01	0.00	0.01	0.01	0.00	0.00	0.00	0.00	0.00	0.00	0.00	0.00	0.01	0.00	0.00	0.00	0.00	0.03	0.00	0.00	0.00	0.00	0.00	0.00	0.00	0.00	0.00	0.00	0.00	0.00	0.00	0.00	0.00
IT-Tre	Olazcuaga et al., 2020	98.02	1.79	0.00	0.00	0.00	0.00	0.07	0.00	0.01	0.01	0.01	0.01	0.00	0.00	0.00	0.00	0.00	0.00	0.00	0.00	0.01	0.00	0.00	0.00	0.00	0.03	0.00	0.00	0.01	0.00	0.00	0.00	0.00	0.00	0.00	0.00	0.00	0.00	0.00	0.00	0.00
DE-Jen2	Provided by Arnaud Estoup	97.74	1.73	0.35	0.00	0.00	0.00	0.07	0.00	0.01	0.00	0.02	0.01	0.00	0.00	0.00	0.00	0.00	0.00	0.00	0.00	0.01	0.00	0.00	0.00	0.00	0.03	0.00	0.00	0.00	0.00	0.00	0.00	0.00	0.00	0.00	0.00	0.00	0.00	0.00	0.00	0.00
DE-Jen	Olazcuaga et al., 2020	97.59	1.93	0.28	0.00	0.00	0.00	0.07	0.00	0.01	0.01	0.01	0.01	0.00	0.00	0.00	0.00	0.00	0.00	0.00	0.00	0.01	0.00	0.00	0.00	0.00	0.03	0.00	0.00	0.00	0.00	0.00	0.00	0.00	0.00	0.00	0.00	0.00	0.00	0.00	0.00	0.00
FR-Run	Olazcuaga et al., 2020	97.67	2.12	0.00	0.00	0.00	0.00	0.08	0.00	0.01	0.01	0.02	0.01	0.00	0.00	0.00	0.00	0.00	0.00	0.00	0.00	0.02	0.00	0.00	0.00	0.00	0.04	0.00	0.00	0.01	0.00	0.00	0.00	0.00	0.00	0.00	0.00	0.00	0.00	0.00	0.00	0.00
