## Supplementary material for "Genomic Diversity Illuminates the Environmental Adaptation of *Drosophila suzukii*": Table S4

### Sheet: Table S3
Table S3. Assignment of autosomal and X-linked contigs.
Paris et al. (2020) unambiguously mapped 49 contigs to chromosome arms of the D. melanogaster reference genome assembly (column B),
and then identified 264 autosomal and X-linked contigs using a female-to-male read mapping depth ratio (column C).
We further identified 170 and corrected 4 autosomal and X-linked contigs based on the correlation (across populations) between mean read depth of a focal contig and that across unambiguously mapped contigs (column D).
Contigs assigned to autosomes are indicated by 'A', and contigs assigned to X chromosome are indicated by 'X'. 'U' means unassigned.
Where applicable, in columns C and D, 'A' has been replaced by the specific autosomal arm indicated by the mapping approach.
Contig	Direct mapping	Assigned by depth ratio	Assigned by correlation (present study)
NC_050699.1	4	4	4
NW_023496800.1	2L	2L	2L
NW_023496801.1	2L	2L	2L
NW_023496802.1	2L	2L	2L
NW_023496803.1	2L	2L	2L
NW_023496804.1	2R	2R	2R
NW_023496805.1	2R	2R	2R
NW_023496806.1	2R	2R	2R
NW_023496807.1	2R	2R	2R
NW_023496808.1	2R	2R	2R
NW_023496809.1	2R	2R	2R
NW_023496810.1	3L	3L	3L
NW_023496811.1	3L	3L	3L
NW_023496812.1	3L	3L	3L
NW_023496813.1	3L	3L	3L
NW_023496814.1	3L	3L	3L
NW_023496815.1	3L	3L	3L
NW_023496816.1	3R	3R	3R
NW_023496817.1	3R	3R	3R
NW_023496818.1	3R	3R	3R
NW_023496819.1	3R	3R	3R
NW_023496820.1	3R	3R	3R
NW_023496821.1	3R	3R	3R
NW_023496822.1	3R	3R	3R
NW_023496823.1	3R	3R	3R
NW_023496824.1	3R	3R	3R
NW_023496825.1	3R	3R	3R
NW_023496826.1	3R	3R	3R
NW_023496827.1	3R	3R	3R
NW_023496828.1	3R	3R	3R
NW_023496829.1	3R	3R	3R
NW_023496830.1	3R	3R	3R
NW_023496831.1	3R	3R	3R
NW_023496832.1	3R	3R	3R
NW_023496833.1	3R	3R	3R
NW_023496834.1	3R	3R	3R
NW_023496835.1	3R	3R	3R
NW_023496836.1	3R	3R	3R
NW_023496837.1	3R	3R	3R
NW_023496838.1	3R	3R	3R
NW_023496839.1	3R	3R	3R
NW_023496840.1	3R	3R	3R
NW_023496841.1	X	X	X
NW_023496842.1	X	X	X
NW_023496843.1	X	X	X
NW_023496844.1	X	X	X
NW_023496845.1	X	X	X
NW_023496846.1	X	X	X
NW_023496847.1	X	X	X
NW_023496848.1	U	A	A
NW_023496849.1	U	A	A
NW_023496850.1	U	A	A
NW_023496851.1	U	A	A
NW_023496852.1	U	A	A
NW_023496853.1	U	A	A
NW_023496854.1	U	A	A
NW_023496855.1	U	A	A
NW_023496856.1	U	A	A
NW_023496857.1	U	A	A
NW_023496858.1	U	A	A
NW_023496859.1	U	A	A
NW_023496860.1	U	A	A
NW_023496861.1	U	U	A
NW_023496862.1	U	A	A
NW_023496863.1	U	U	A
NW_023496864.1	U	A	A
NW_023496865.1	U	A	A
NW_023496866.1	U	A	A
NW_023496867.1	U	A	A
NW_023496868.1	U	A	A
NW_023496869.1	U	A	A
NW_023496870.1	U	A	A
NW_023496871.1	U	A	A
NW_023496872.1	U	A	A
NW_023496873.1	U	A	A
NW_023496874.1	U	A	A
NW_023496875.1	U	A	A
NW_023496876.1	U	A	A
NW_023496877.1	U	A	A
NW_023496878.1	U	A	A
NW_023496879.1	U	A	A
NW_023496880.1	U	A	A
NW_023496881.1	U	A	A
NW_023496882.1	U	A	A
NW_023496883.1	U	A	A
NW_023496884.1	U	A	A
NW_023496885.1	U	U	A
NW_023496886.1	U	A	A
NW_023496887.1	U	A	A
NW_023496888.1	U	A	A
NW_023496889.1	U	A	A
NW_023496890.1	U	A	A
NW_023496891.1	U	U	A
NW_023496892.1	U	A	A
NW_023496893.1	U	A	A
NW_023496894.1	U	A	A
NW_023496895.1	U	A	A
NW_023496896.1	U	A	A
NW_023496897.1	U	A	A
NW_023496898.1	U	A	A
NW_023496899.1	U	U	A
NW_023496900.1	U	A	A
NW_023496901.1	U	A	A
NW_023496902.1	U	A	A
NW_023496903.1	U	A	A
NW_023496904.1	U	A	A
NW_023496905.1	U	A	A
NW_023496906.1	U	U	A
NW_023496907.1	U	A	A
NW_023496908.1	U	U	X
NW_023496909.1	U	A	A
NW_023496910.1	U	A	A
NW_023496911.1	U	A	A
NW_023496912.1	U	A	A
NW_023496913.1	U	U	U
NW_023496914.1	U	A	A
NW_023496915.1	U	A	A
NW_023496916.1	U	U	A
NW_023496917.1	U	A	A
NW_023496918.1	U	A	A
NW_023496919.1	U	A	A
NW_023496920.1	U	A	A
NW_023496921.1	U	A	A
NW_023496922.1	U	A	A
NW_023496923.1	U	A	A
NW_023496924.1	U	U	A
NW_023496925.1	U	U	A
NW_023496926.1	U	U	A
NW_023496927.1	U	A	A
NW_023496928.1	U	A	A
NW_023496929.1	U	A	A
NW_023496930.1	U	A	A
NW_023496931.1	U	A	A
NW_023496932.1	U	A	A
NW_023496933.1	U	U	A
NW_023496934.1	U	A	A
NW_023496935.1	U	A	A
NW_023496936.1	U	A	A
NW_023496937.1	U	U	A
NW_023496938.1	U	A	A
NW_023496939.1	U	A	A
NW_023496940.1	U	U	A
NW_023496941.1	U	A	A
NW_023496942.1	U	A	A
NW_023496943.1	U	A	A
NW_023496944.1	U	A	A
NW_023496945.1	U	A	A
NW_023496946.1	U	U	A
NW_023496947.1	U	U	A
NW_023496948.1	U	A	A
NW_023496949.1	U	U	A
NW_023496950.1	U	U	A
NW_023496951.1	U	U	A
NW_023496952.1	U	A	A
NW_023496953.1	U	U	A
NW_023496954.1	U	A	A
NW_023496955.1	U	A	A
NW_023496956.1	U	A	A
NW_023496957.1	U	U	A
NW_023496958.1	U	A	A
NW_023496959.1	U	A	A
NW_023496960.1	U	U	A
NW_023496961.1	U	U	U
NW_023496962.1	U	U	A
NW_023496963.1	U	A	U
NW_023496964.1	U	A	A
NW_023496965.1	U	A	A
NW_023496966.1	U	U	A
NW_023496967.1	U	A	U
NW_023496968.1	U	U	A
NW_023496969.1	U	A	A
NW_023496970.1	U	U	A
NW_023496971.1	U	A	A
NW_023496972.1	U	U	A
NW_023496973.1	U	A	A
NW_023496974.1	U	A	A
NW_023496975.1	U	X	A
NW_023496976.1	U	A	A
NW_023496977.1	U	A	A
NW_023496978.1	U	A	A
NW_023496979.1	U	U	A
NW_023496980.1	U	U	A
NW_023496981.1	U	A	A
NW_023496982.1	U	U	A
NW_023496983.1	U	U	A
NW_023496984.1	U	A	A
NW_023496985.1	U	X	A
NW_023496986.1	U	A	A
NW_023496987.1	U	A	A
NW_023496988.1	U	U	A
NW_023496989.1	U	A	A
NW_023496990.1	U	U	A
NW_023496991.1	U	A	A
NW_023496992.1	U	U	A
NW_023496993.1	U	A	A
NW_023496994.1	U	U	A
NW_023496995.1	U	A	A
NW_023496996.1	U	A	A
NW_023496997.1	U	U	U
NW_023496998.1	U	U	A
NW_023496999.1	U	U	A
NW_023497000.1	U	A	A
NW_023497001.1	U	U	A
NW_023497002.1	U	U	A
NW_023497003.1	U	U	A
NW_023497004.1	U	A	A
NW_023497005.1	U	A	A
NW_023497006.1	U	U	A
NW_023497007.1	U	A	A
NW_023497008.1	U	A	A
NW_023497009.1	U	A	A
NW_023497010.1	U	U	A
NW_023497011.1	U	U	A
NW_023497012.1	U	U	A
NW_023497013.1	U	U	A
NW_023497014.1	U	U	U
NW_023497015.1	U	A	A
NW_023497016.1	U	A	A
NW_023497017.1	U	U	A
NW_023497018.1	U	U	A
NW_023497019.1	U	U	U
NW_023497020.1	U	U	A
NW_023497021.1	U	A	A
NW_023497022.1	U	A	A
NW_023497023.1	U	A	A
NW_023497024.1	U	U	U
NW_023497025.1	U	U	A
NW_023497026.1	U	A	A
NW_023497027.1	U	U	A
NW_023497028.1	U	A	A
NW_023497029.1	U	A	A
NW_023497030.1	U	A	A
NW_023497031.1	U	A	A
NW_023497032.1	U	U	A
NW_023497033.1	U	U	A
NW_023497034.1	U	U	U
NW_023497035.1	U	X	A
NW_023497036.1	U	A	A
NW_023497037.1	U	A	A
NW_023497038.1	U	A	A
NW_023497039.1	U	A	A
NW_023497040.1	U	U	A
NW_023497041.1	U	U	A
NW_023497042.1	U	U	A
NW_023497043.1	U	U	A
NW_023497044.1	U	A	A
NW_023497045.1	U	A	A
NW_023497046.1	U	U	U
NW_023497047.1	U	U	A
NW_023497048.1	U	A	A
NW_023497049.1	U	A	A
NW_023497050.1	U	U	A
NW_023497051.1	U	A	A
NW_023497052.1	U	U	A
NW_023497053.1	U	A	A
NW_023497054.1	U	U	U
NW_023497055.1	U	U	A
NW_023497056.1	U	U	U
NW_023497057.1	U	U	A
NW_023497058.1	U	U	U
NW_023497059.1	U	U	A
NW_023497060.1	U	U	A
NW_023497061.1	U	A	A
NW_023497062.1	U	U	A
NW_023497063.1	U	U	U
NW_023497064.1	U	U	A
NW_023497065.1	U	U	A
NW_023497066.1	U	A	A
NW_023497067.1	U	U	A
NW_023497068.1	U	A	A
NW_023497069.1	U	U	U
NW_023497070.1	U	A	A
NW_023497071.1	U	U	U
NW_023497072.1	U	U	U
NW_023497073.1	U	A	A
NW_023497074.1	U	U	A
NW_023497075.1	U	A	A
NW_023497076.1	U	A	A
NW_023497077.1	U	U	A
NW_023497078.1	U	A	A
NW_023497079.1	U	U	A
NW_023497080.1	U	U	A
NW_023497081.1	U	A	A
NW_023497082.1	U	A	A
NW_023497083.1	U	U	A
NW_023497084.1	U	U	A
NW_023497085.1	U	U	A
NW_023497086.1	U	A	A
NW_023497087.1	U	U	U
NW_023497088.1	U	U	X
NW_023497089.1	U	U	U
NW_023497090.1	U	A	A
NW_023497091.1	U	U	A
NW_023497092.1	U	A	A
NW_023497093.1	U	A	A
NW_023497094.1	U	U	A
NW_023497095.1	U	U	U
NW_023497096.1	U	U	U
NW_023497097.1	U	A	A
NW_023497098.1	U	U	U
NW_023497099.1	U	U	A
NW_023497100.1	U	U	A
NW_023497101.1	U	A	A
NW_023497102.1	U	A	A
NW_023497103.1	U	A	A
NW_023497104.1	U	A	A
NW_023497105.1	U	U	A
NW_023497106.1	U	U	A
NW_023497107.1	U	X	X
NW_023497108.1	U	A	A
NW_023497109.1	U	U	A
NW_023497110.1	U	A	A
NW_023497111.1	U	A	A
NW_023497112.1	U	U	U
NW_023497113.1	U	A	A
NW_023497114.1	U	A	A
NW_023497115.1	U	A	A
NW_023497116.1	U	U	A
NW_023497117.1	U	U	A
NW_023497118.1	U	A	A
NW_023497119.1	U	A	A
NW_023497120.1	U	U	A
NW_023497121.1	U	U	A
NW_023497122.1	U	U	A
NW_023497123.1	U	A	A
NW_023497124.1	U	A	A
NW_023497125.1	U	U	U
NW_023497126.1	U	U	A
NW_023497127.1	U	A	A
NW_023497128.1	U	U	U
NW_023497129.1	U	U	U
NW_023497130.1	U	U	U
NW_023497131.1	U	U	U
NW_023497132.1	U	U	A
NW_023497133.1	U	U	U
NW_023497134.1	U	A	A
NW_023497135.1	U	A	A
NW_023497136.1	U	U	A
NW_023497137.1	U	U	A
NW_023497138.1	U	U	U
NW_023497139.1	U	A	A
NW_023497140.1	U	U	A
NW_023497141.1	U	A	U
NW_023497142.1	U	U	A
NW_023497143.1	U	A	A
NW_023497144.1	U	A	A
NW_023497145.1	U	U	U
NW_023497146.1	U	A	A
NW_023497147.1	U	U	U
NW_023497148.1	U	U	A
NW_023497149.1	U	U	U
NW_023497150.1	U	A	A
NW_023497151.1	U	A	A
NW_023497152.1	U	A	A
NW_023497153.1	U	U	X
NW_023497154.1	U	A	A
NW_023497155.1	U	U	A
NW_023497156.1	U	X	A
NW_023497157.1	U	A	A
NW_023497158.1	U	U	A
NW_023497159.1	U	U	X
NW_023497160.1	U	A	A
NW_023497161.1	U	A	A
NW_023497162.1	U	A	A
NW_023497163.1	U	A	A
NW_023497164.1	U	U	U
NW_023497165.1	U	U	A
NW_023497166.1	U	U	A
NW_023497167.1	U	U	U
NW_023497168.1	U	U	A
NW_023497169.1	U	U	A
NW_023497170.1	U	A	A
NW_023497171.1	U	A	A
NW_023497172.1	U	U	A
NW_023497173.1	U	U	A
NW_023497174.1	U	U	A
NW_023497175.1	U	A	A
NW_023497176.1	U	U	A
NW_023497177.1	U	A	A
NW_023497178.1	U	U	A
NW_023497179.1	U	A	A
NW_023497180.1	U	U	U
NW_023497181.1	U	A	A
NW_023497182.1	U	U	U
NW_023497183.1	U	U	A
NW_023497184.1	U	U	A
NW_023497185.1	U	A	A
NW_023497186.1	U	U	U
NW_023497187.1	U	A	A
NW_023497188.1	U	A	U
NW_023497189.1	U	U	A
NW_023497190.1	U	U	A
NW_023497191.1	U	U	A
NW_023497192.1	U	X	U
NW_023497193.1	U	A	A
NW_023497194.1	U	U	U
NW_023497195.1	U	A	A
NW_023497196.1	U	U	X
NW_023497197.1	U	U	U
NW_023497198.1	U	U	A
NW_023497199.1	U	U	A
NW_023497200.1	U	A	A
NW_023497201.1	U	A	A
NW_023497202.1	U	U	A
NW_023497203.1	U	U	A
NW_023497204.1	U	A	A
NW_023497205.1	U	U	A
NW_023497206.1	U	A	A
NW_023497207.1	U	U	U
NW_023497208.1	U	U	A
NW_023497209.1	U	U	A
NW_023497210.1	U	A	A
NW_023497211.1	U	U	A
NW_023497212.1	U	A	A
NW_023497213.1	U	U	A
NW_023497214.1	U	U	A
NW_023497215.1	U	U	A
NW_023497216.1	U	A	A
NW_023497217.1	U	U	A
NW_023497218.1	U	A	A
NW_023497219.1	U	U	A
NW_023497220.1	U	U	A
NW_023497221.1	U	U	A
NW_023497222.1	U	A	A
NW_023497223.1	U	U	U
NW_023497224.1	U	A	A
NW_023497225.1	U	U	U
NW_023497226.1	U	U	U
NW_023497227.1	U	U	A
NW_023497228.1	U	U	A
NW_023497229.1	U	U	A
NW_023497230.1	U	U	U
NW_023497231.1	U	A	A
NW_023497232.1	U	U	U
NW_023497233.1	U	A	A
NW_023497234.1	U	U	A
NW_023497235.1	U	A	A
NW_023497236.1	U	U	U
NW_023497237.1	U	U	A
NW_023497238.1	U	U	U
NW_023497239.1	U	U	A
NW_023497240.1	U	U	X
NW_023497241.1	U	A	A
NW_023497242.1	U	A	A
NW_023497243.1	U	U	U
NW_023497244.1	U	U	A
NW_023497245.1	U	U	A
NW_023497246.1	U	U	A
NW_023497247.1	U	U	A
NW_023497248.1	U	A	A
NW_023497249.1	U	U	U
NW_023497250.1	U	U	A
NW_023497251.1	U	U	U
NW_023497252.1	U	U	A
NW_023497253.1	U	U	A
NW_023497254.1	U	A	A
NW_023497255.1	U	U	A
NW_023497256.1	U	A	A
NW_023497257.1	U	A	A
NW_023497258.1	U	U	U
NW_023497259.1	U	A	A
NW_023497260.1	U	U	A
NW_023497261.1	U	U	A
NW_023497262.1	U	U	A
NW_023497263.1	U	A	A
NW_023497264.1	U	U	A
NW_023497265.1	U	U	U
NW_023497266.1	U	U	A
NW_023497267.1	U	U	A
NW_023497268.1	U	A	A
NW_023497269.1	U	U	A
NW_023497270.1	U	U	A
NW_023497271.1	U	U	U
NW_023497272.1	U	A	U
NW_023497273.1	U	A	A
NW_023497274.1	U	U	A
NW_023497275.1	U	A	A
NW_023497276.1	U	A	A
NW_023497277.1	U	U	U
NW_023497278.1	U	U	A
NW_023497279.1	U	U	A
NW_023497280.1	U	A	U
NW_023497281.1	U	U	A
NW_023497282.1	U	U	A
NW_023497283.1	U	U	A
NW_023497284.1	U	U	A
NW_023497285.1	U	U	A
NW_023497286.1	U	U	U
NW_023497287.1	U	A	A
NW_023497288.1	U	A	A
NW_023497289.1	U	U	A
NW_023497290.1	U	A	U
NW_023497291.1	U	A	A
NW_023497292.1	U	U	U
NW_023497293.1	U	U	U
NW_023497294.1	U	U	U
NW_023497295.1	U	U	A
NW_023497296.1	U	U	U
NW_023497297.1	U	A	A
NW_023497298.1	U	A	A
NW_023497299.1	U	U	A
NW_023497300.1	U	A	A
NW_023497301.1	U	U	A
NW_023497302.1	U	U	U
NW_023497303.1	U	U	X
NW_023497304.1	U	A	A
NW_023497305.1	U	U	U
NW_023497306.1	U	U	A
NW_023497307.1	U	U	U
NW_023497308.1	U	A	A
NW_023497309.1	U	U	A
NW_023497310.1	U	U	U
NW_023497311.1	U	A	A
NW_023497312.1	U	U	A
NW_023497313.1	U	U	A
NW_023497314.1	U	U	A
NW_023497315.1	U	A	A
NW_023497316.1	U	U	A
NW_023497317.1	U	U	U
NW_023497318.1	U	A	A
NW_023497319.1	U	A	A
NW_023497320.1	U	A	A
NW_023497321.1	U	A	A
NW_023497322.1	U	A	A
NW_023497323.1	U	A	A
NW_023497324.1	U	A	A
NW_023497325.1	U	A	A
NW_023497326.1	U	A	A
NW_023497327.1	U	A	A
NW_023497328.1	U	A	A
NW_023497329.1	U	A	A
NW_023497330.1	U	A	A
NW_023497331.1	U	A	A
NW_023497332.1	U	A	A
NW_023497333.1	U	A	A
NW_023497334.1	U	A	A
NW_023497335.1	U	A	A
NW_023497336.1	U	A	A
NW_023497337.1	U	A	A
NW_023497338.1	U	A	A
NW_023497339.1	U	A	A
NW_023497340.1	U	A	A
NW_023497341.1	U	A	A
NW_023497342.1	U	A	A
NW_023497343.1	U	A	A
NW_023497344.1	U	A	A
