## Supplementary material for "Genomic Diversity Illuminates the Environmental Adaptation of *Drosophila suzukii*": Table S5

### Sheet: Table S4
Table S4. Values of environmental variables.
Shown in the upper table are the values of all 26 environmental variables across our sampling locations.
Correlation matrices shown in fig. 4 were calculated from these values.
Coefficients of variation (CVs) were calculated for each environmental variable (last column).
Shown in the lower table are standardized values for the nine selected environmental variables, calculated as the standardized deviations from mean, as used in GEA analysis.
Raw values of environmental variables:
Environmental variable	CN-Shi	CN-Bei	CN-Nin	CN-Lia	JP-Kan	JP-Tok	JP-Sap2	JP-Sap	US-Haw	US-Sok	US-Wat	US-CAOx	US-Sdi	US-Col	US-Wis	US-Wis2	US-Nca	BR-Pal	ES-Bar	FR-Par	FR-Lez2	FR-Lez	DE-Dos	FR-Cor	IT-Tre2	IT-Tre	DE-Jen2	DE-Jen	FR-Run	CV
Precipitation_of_Warmest_Quarter	630	461	473	453	691	548	366	362	201	73	11	2	6	128	306	301	306	452	154	161	120	120	215	123	144	264	214	214	700	0.7072
Precipitation_of_Driest_Month	12	3	47	7	147	46	65	60	25	12	2	0	0	10	28	28	79	120	27	44	26	26	42	22	35	42	33	33	51	0.906624
Precipitation_of_Driest_Quarter	45	12	164	22	453	150	205	194	147	59	7	0	3	32	100	99	258	398	125	141	120	120	130	104	144	141	117	117	184	0.799904
Annual_Precipitation	1085	608	1335	714	2466	1499	1250	1153	1014	1071	518	313	258	377	845	835	1138	1812	637	640	746	746	658	852	868	874	614	614	1613	0.508034
Precipitation_of_Wettest_Month	227	196	191	188	274	202	142	142	128	191	108	76	56	66	104	102	109	201	85	59	102	102	77	108	113	94	80	80	264	0.463247
Precipitation_of_Wettest_Quarter	630	461	482	453	743	564	404	395	342	526	279	188	155	159	306	301	312	533	219	171	243	243	215	305	289	264	214	214	700	0.464057
Precipitation_of_Coldest_Quarter	45	12	181	22	720	150	351	302	340	497	279	186	136	32	100	99	273	428	129	154	201	201	139	253	235	143	117	117	224	0.729344
Annual_Mean_Water_Vapor_Pressure	1.57175	1.00829	1.64252	0.793442	1.25079	1.29384	0.907491	0.936242	1.11936	1.01759	1.15971	1.22278	1.31146	0.636017	0.9302	0.940533	1.27129	1.54002	1.25011	1.08053	1.17906	1.17906	0.992508	0.900683	1.17284	1.00072	0.893225	0.893225	1.54034	0.216953
Annual_Mean_Temperature	182	121	164	51	129	143	73	80	114	111	139	156	171	88	75	77	147	181	156	113	136	136	102	91	140	113	79	79	175	0.305249
Mean_Temperature_of_Coldest_Quarter	126	-24	59	-136	23	45	-47	-41	99	47	102	127	136	-16	-71	-67	45	142	92	39	62	62	18	31	59	15	-1	-1	148	1.90259
Min_Temperature_of_Coldest_Month	56	-93	15	-230	-19	-23	-94	-91	50	3	40	66	86	-102	-141	-136	-29	88	55	7	12	12	-16	4	19	-32	-34	-34	118	-5.11029
Mean_Temperature_of_Driest_Quarter	126	-24	85	-136	105	45	106	114	120	178	167	182	202	-16	-71	-67	60	193	224	75	212	212	30	160	223	34	7	7	152	1.05658
Altitude	1646	53	54	302	236	126	183	44	2133	46	18	6	21	1592	324	290	226	668	238	56	95	95	105	1245	163	416	313	313	1116	1.34857
Annual_Mean_Solar_Radiation	15287.1	14768.8	14496.2	14423.2	12519.8	13195	11758.4	11859.7	18503.2	12551.5	16558.2	17381.5	17699.2	16118.3	13256.2	13290	15187	14724	15010	10996.1	14300.1	14300.1	10683.3	15198.9	14003.5	12520.2	10052.7	10052.7	17718.2	0.162295
Isothermality	49	27	23	24	25	29	22	22	72	45	59	63	49	39	27	27	39	55	32	35	37	37	32	26	33	31	32	32	53	0.357434
Ratio_Crop_to_Forest	1.04149	0.617736	0.053637	8.92823	1.59167	0.00150685	0.0263909	0.346019	0.962806	4.72322	5.50511	7652.21	0	6.44455	1.89829	4.89352	1	4.11011	0.0307979	0	0.411917	0.416817	1.36111	0.000158071	1.0137	0.151419	0.454588	0.423661	0.0129022	5.35154
Ratio_Built_to_Vegetation	1.45669	27.4685	0.322776	0.447295	1.11914	11.0546	1.54922	229.145	0	0.165029	0.485045	0.354522	1486.53	34.6164	0.0825781	0.203888	0.5	0.00627447	0.446169	514.311	0.520908	0.550113	0.513521	0.258908	0.0677167	0.437126	0.458674	0.475407	0.154143	3.62675
Annual_Mean_Wind_Speed	1.80175	2.28867	3.969	2.63133	3.43992	2.987	4.18998	3.40658	5.50633	2.88008	3.81638	3.74525	3.11287	3.72642	3.75325	3.81808	2.05842	2.34767	3.12475	3.969	4.789	4.789	2.61925	4.33958	1.73967	1.11708	3.42675	3.42675	2.91233	0.300595
Precipitation_Seasonality	85	132	42	98	22	46	26	27	37	68	88	101	93	52	38	38	10	14	28	8	29	29	20	36	26	25	26	26	50	0.692173
Latitude	23.7	40	30.02	42.96	36.5	35.64	43.1092	43.05	19.67	45.22	36.9	34.1509	32.72	40.57	42.97	42.9102	35.7	-27.72	41.36	48.84	43.7043	43.7	49.45	42.35	43.7043	46.04	50.93	50.93	-21.15	0.509222
Mean_Diurnal_Temperature_Range	107	112	71	124	80	95	79	80	92	125	119	112	80	159	116	117	135	108	71	85	101	101	86	52	92	98	82	82	64	0.238951
Temperature_Annual_Range	218	404	299	511	317	325	344	348	127	274	199	177	162	400	422	419	345	194	218	240	271	271	262	200	276	312	254	254	120	0.33256
Temperature_Seasonality	3971	10686	8113	13512	8422	7710	9410	9470	1192	5189	2758	2456	2870	8314	10593	10522	7686	2992	5265	5709	5832	5832	6492	5255	6415	7393	6263	6263	2126	0.455627
Mean_Temperature_of_Wettest_Quarter	225	252	265	215	50	214	160	168	101	51	102	128	139	129	204	206	225	195	166	116	143	143	185	70	103	205	159	159	202	0.352741
Max_Temperature_of_Warmest_Month	274	311	314	281	298	302	250	257	177	277	239	243	248	298	281	283	316	282	273	247	283	283	246	204	295	280	220	220	238	0.127935
Mean_Temperature_of_Warmest_Quarter	225	252	265	215	237	243	192	200	128	179	172	189	210	198	204	206	243	215	226	185	212	212	185	162	223	205	159	159	202	0.150374
Standardized values of environmental variables:
Environmental variable	CN-Shi	CN-Bei	CN-Nin	CN-Lia	JP-Kan	JP-Tok	JP-Sap2	JP-Sap	US-Haw	US-Sok	US-Wat	US-CAOx	US-Sdi	US-Col	US-Wis	US-Wis2	US-Nca	BR-Pal	ES-Bar	FR-Par	FR-Lez2	FR-Lez	DE-Dos	FR-Cor	IT-Tre2	IT-Tre	DE-Jen2	DE-Jen	FR-Run
Annual_Precipitation	0.312585	0.690195	0.838151	0.467355	3.21581	1.18292	0.659459	0.455539	0.163324	0.283153	0.879399	1.31036	1.42599	1.17582	0.191959	0.212981	0.424005	1.84093	0.62923	0.622923	0.400083	0.400083	0.585082	0.177243	0.143606	0.130993	0.677582	0.677582	1.42258
Mean_Temperature_of_Coldest_Quarter	1.26428	0.866529	0.312519	2.45753	0.198875	0.113643	1.19325	1.10802	0.880734	0.142054	0.92335	1.27849	1.40633	0.752886	1.53418	1.47736	0.113643	1.49157	0.781296	0.0284108	0.355135	0.355135	0.269902	0.0852323	0.312519	0.312519	0.539805	0.539805	1.5768
Altitude	2.17821	0.647513	0.645739	0.205827	0.3229	0.518022	0.416914	0.663477	3.04207	0.65993	0.709597	0.730883	0.704276	2.08243	0.166802	0.227113	0.340638	0.443399	0.319352	0.642191	0.573011	0.573011	0.555273	1.4669	0.45239	0.00360885	0.186314	0.186314	1.23808
Ratio_Crop_to_Forest	0.186129	0.186427	0.186824	0.180578	0.185742	0.186861	0.186843	0.186619	0.186184	0.183537	0.182987	5.19946	0.186862	0.182326	0.185526	0.183418	0.186158	0.183969	0.18684	0.186862	0.186572	0.186569	0.185904	0.186862	0.186149	0.186755	0.186542	0.186564	0.186853
Ratio_Built_to_Vegetation	0.270695	0.180798	0.274614	0.274183	0.271862	0.237525	0.270375	0.516195	0.275729	0.275159	0.274053	0.274504	4.86172	0.156095	0.275444	0.275025	0.274001	0.275708	0.274187	1.50173	0.273929	0.273828	0.273955	0.274834	0.275495	0.274219	0.274144	0.274086	0.275197
Annual_Mean_Wind_Speed	1.511	1.0203	0.673076	0.674974	0.139886	0.316547	0.895772	0.106293	2.22234	0.424293	0.51927	0.447594	0.189702	0.428609	0.455651	0.520988	1.25234	0.960843	0.177728	0.673076	1.49944	1.49944	0.687151	1.04654	1.57356	2.20098	0.126617	0.126617	0.391793
Precipitation_Seasonality	1.25319	2.74498	0.111638	1.66581	0.746442	0.0153228	0.619481	0.587741	0.270339	0.713607	1.34841	1.76103	1.50711	0.205764	0.238599	0.238599	1.12732	1.00036	0.556	1.1908	0.52426	0.52426	0.809922	0.302079	0.619481	0.651221	0.619481	0.619481	0.142284
Mean_Diurnal_Temperature_Range	0.41183	0.626634	1.13476	1.14216	0.748109	0.103698	0.79107	0.748109	0.23258	1.18512	0.927359	0.626634	0.748109	2.64579	0.798477	0.841437	1.61473	0.454791	1.13476	0.533305	0.154066	0.154066	0.490345	1.95101	0.23258	0.0251839	0.662187	0.662187	1.43548
Mean_Temperature_of_Warmest_Quarter	0.700722	1.58282	2.00754	0.374019	1.09277	1.28879	0.377399	0.116036	2.4683	0.802113	1.03081	0.47541	0.210667	0.181377	0.0146453	0.079986	1.28879	0.374019	0.733393	0.606091	0.276008	0.276008	0.606091	1.35751	0.635382	0.0473157	1.45552	1.45552	0.0506953
