## Supplementary material for "Genomic Diversity Illuminates the Environmental Adaptation of *Drosophila suzukii*": Table S6

### Sheet: Table S5
Table S5. Summary statistics from GEA analyses.
For each environmental variable (column A), the initial number of significant variants is given (column B).
The number of significant variants after thinning closely linked loci is also provided (column C).
Lastly, the number of genes with exons that flank or overlap one or more significant variants is given (column D).
Environmental variable	# significant variants	# thinned significant variants	# associated genes
Mean_Temperature_of_Coldest_Quarter	34537	4250	4129
Annual_Precipitation	23755	4141	4058
Precipitation_Seasonality	16361	3389	3735
Altitude	10211	2993	3451
Mean_Diurnal_Range	8904	2939	3390
Mean_Temperature_of_Warmest_Quarter	8507	2841	3304
Annual_Mean_Wind_Speed	8132	2769	3219
Ratio_Built_to_Vegetation	6421	2369	2776
Ratio_Crop_to_Forest	3972	1608	2050
